# High-Throughput Screening of the Effects of 90 Xenobiotics on the Simplified Human Gut Microbiota Model (SIHUMIx): A Metaproteomic and Metabolomic Study

**DOI:** 10.1101/2023.12.04.569900

**Authors:** Victor Castañeda-Monsalve, Laura-Fabienne Fröhlich, Sven-Bastiaan Haange, Masun Nabhan Homsi, Ulrike Rolle-Kampczyk, Qiuguo Fu, Martin von Bergen, Nico Jehmlich

## Abstract

The human gut microbiota is a complex microbial community with critical functions for the host, including the transformation of various chemicals. While effects on microorganisms has been evaluated using single-species models, their functional effects within more complex microbial communities remain unclear. In this study, we investigated the response of a simplified human gut microbiota model (SIHUMIx) cultivated in an in vitro bioreactor system in combination with 96 deep-well plates after exposure to 90 different xenobiotics, comprising 54 plant protection products and 36 food additives and dyes, at environmentally relevant concentrations. We employed metaproteomics and metabolomics to evaluate changes in bacterial abundances, the production of Short Chain Fatty Acids (SCFAs), and the regulation of metabolic pathways.

Our findings unveiled significant changes induced by 23 out of 54 plant protection products and 28 out of 36 food additives across all three categories assessed. Notable highlights include azoxystrobin, fluroxypyr, and ethoxyquin causing a substantial reduction (log_2_FC <-0.5) in the concentrations of the primary SCFAs: acetate, butyrate, and propionate. Several food additives had significant effects on the relative abundances of bacterial species; for example, acid orange 7 and saccharin led to a 75% decrease in *Clostridium butyricum*, with saccharin causing an additional 2.5-fold increase in *E. coli* compared to the control. Furthermore, both groups exhibited up- and down-regulation of various pathways, including those related to the metabolism of amino acids such as histidine, valine, leucine, and isoleucine, as well as bacterial secretion systems and energy pathways like starch, sucrose, butanoate, and pyruvate metabolism.

This research introduces an efficient in vitro technique that enables high-throughput screening of the structure and function of a simplified and well-defined human gut microbiota model against 90 chemicals using metaproteomics and metabolomics. We believe this approach will be instrumental in characterizing chemical-microbiota interactions especially important for regulatory chemical risk assessments.
