## Supplementary material for "High-Throughput Screening of the Effects of 90 Xenobiotics on the Simplified Human Gut Microbiota Model (SIHUMIx): A Metaproteomic and Metabolomic Study": Table S2

### Sheet: Basic list
Table S3: Concentration of the 54 plant protection products used in the study: Technical information about each of the chemicals used in the experiment, including information about the maximum recommended value and its source and concentration for the experiment, SMILES identificators and CAS number
NAME	CAS	SMILES	Exposure Value	Max Exposure	Units	Source	Daily Exposure for average adult human (mg/day)	Screening concentration (mg/mL)	Solvent
Screening concentration defined by 0.5% Exposure Value
Acetamiprid	160430-64-8	CN(CC1=CC=C(Cl)N=C1)C(C)=NC#N	ADI	0.025	mg/kg/bw/day	EU Pesticides Database	1.75	0.00875	DMSO
Aclonifen	74070-46-5	NC1=C(Cl)C(OC2=CC=CC=C2)=CC=C1[N+]([O-])=O	ADI	0.07	mg/kg/bw/day	EU Pesticides Database	4.9	0.0245	DMSO
Azoxystrobin	131860-33-8	CO\C=C(\C(=O)OC)C1=CC=CC=C1OC1=CC(OC2=CC=CC=C2C#N)=NC=N1	ADI	0.2	mg/kg/bw/day	EU Pesticides Database	14	0.07	DMSO
Bentazone	25057-89-0	CC(C)N1C(=O)C2=CC=CC=C2NS1(=O)=O	ADI	0.09	mg/kg/bw/day	EU Pesticides Database	6.3	0.0315	DMSO
Boscalid	188425-85-6	ClC1=CC=C(C=C1)C1=CC=CC=C1NC(=O)C1=CC=CN=C1Cl	ADI	0.04	mg/kg/bw/day	EU Pesticides Database	2.8	0.014	DMSO
Bromoxynil	1689-84-5	OC1=C(Br)C=C(C=C1Br)C#N	ADI	0.003	mg/kg/bw/day	EU Pesticides Database	0.21	0.00105	DMSO
Carbofuran	1563-66-2	CC1(CC2=C(O1)C(=CC=C2)OC(=O)NC)C	ADI	0.00015	mg/kg/bw/day	EU Pesticides Database	0.0105	5.25e-05	DMSO
Chloridazon	1698-60-8	NC1=C(Cl)C(=O)N(N=C1)C1=CC=CC=C1	ADI	0.1	mg/kg/bw/day	EU Pesticides Database	7	0.035	DMSO
Chlorothalonil	1897-45-6	ClC1=C(Cl)C(C#N)=C(Cl)C(C#N)=C1Cl	ADI	0.015	mg/kg/bw/day	EU Pesticides Database	1.05	0.00525	DMSO
Clothianidin	210880-92-5	CN=C(NCC1=CN=C(Cl)S1)N[N+]([O-])=O	ADI	0.097	mg/kg/bw/day	EU Pesticides Database	6.79	0.03395	DMSO
Cyazofamid	120116-88-3	CN(C)S(=O)(=O)N1C(=NC(Cl)=C1C1=CC=C(C)C=C1)C#N	ADI	0.17	mg/kg/bw/day	EU Pesticides Database	11.9	0.0595	DMSO
Difenoconazole	119446-68-3	CC1COC(CN2C=NC=N2)(O1)C1=CC=C(OC2=CC=C(Cl)C=C2)C=C1Cl	ADI	0.01	mg/kg/bw/day	EU Pesticides Database	0.7	0.0035	DMSO
Dimethomorph	110488-70-5	COC1=CC=C(C=C1OC)C(=C/C(=O)N1CCOCC1)\C1=CC=C(Cl)C=C1	ADI	0.05	mg/kg/bw/day	EU Pesticides Database	3.5	0.0175	DMSO
Epoxiconazol	133855-98-8	FC1=CC=C(C=C1)[C@@]1(CN2C=NC=N2)O[C@H]1C1=CC=CC=C1Cl	ADI	0.008	mg/kg/bw/day	EU Pesticides Database	0.56	0.0028	DMSO
Ethofumesate	26225-79-6	CCOC1OC2=CC=C(OS(C)(=O)=O)C=C2C1(C)C	ADI	1	mg/kg/bw/day	EU Pesticides Database	70	0.35	DMSO
Famoxadone	131807-57-3	CC1(OC(=O)N(NC2=CC=CC=C2)C1=O)C1=CC=C(OC2=CC=CC=C2)C=C1	ADI	0.006	mg/kg/bw/day	EU Pesticides Database	0.42	0.0021	DMSO
Fipronil	120068-37-3	NC1=C(C(=NN1C1=C(Cl)C=C(C=C1Cl)C(F)(F)F)C#N)S(=O)C(F)(F)F	ADI	0.0002	mg/kg/bw/day	EU Pesticides Database	0.014	7e-05	DMSO
Fluazinam	79622-59-6	[O-][N+](=O)C1=CC(=C(Cl)C(=C1NC1=NC=C(C=C1Cl)C(F)(F)F)[N+]([O-])=O)C(F)(F)F	ADI	0.01	mg/kg/bw/day	EU Pesticides Database	0.7	0.0035	DMSO
Fludioxonil	131341-86-1	FC1(F)OC2=CC=CC(=C2O1)C1=CNC=C1C#N	ADI	0.37	mg/kg/bw/day	EU Pesticides Database	25.9	0.1295	DMSO
Flufenacet	142459-58-3	CC(C)N(C(=O)COC1=NN=C(S1)C(F)(F)F)C1=CC=C(F)C=C1	ADI	0.005	mg/kg/bw/day	EU Pesticides Database	0.35	0.00175	DMSO
Flufenacet ESA	947601-87-8	[Na+].CC(C)N(C(=O)CS([O-])(=O)=O)C1=CC=C(F)C=C1	ADI	0.005	mg/kg/bw/day	EU Pesticides Database	0.35	0.00175	DMSO
Flumioxazin	103361-09-7	FC1=CC2=C(C=C1N1C(=O)C3=C(CCCC3)C1=O)N(CC#C)C(=O)CO2	ADI	0.018	mg/kg/bw/day	EU Pesticides Database	1.26	0.0063	DMSO
Fluroxypyr	69377-81-7	NC1=C(Cl)C(F)=NC(OCC(O)=O)=C1Cl	ADI	0.8	mg/kg/bw/day	EU Pesticides Database	56	0.28	DMSO
Fluroxypyr-meptyl	81406-37-3	CCCCCCC(C)OC(=O)COC1=NC(F)=C(Cl)C(N)=C1Cl	ADI	0.8	mg/kg/bw/day	EU Pesticides Database	56	0.28	DMSO
Foramsulfuron	173159-57-4	COC1=CC(OC)=NC(NC(=O)NS(=O)(=O)C2=C(NC=O)C=CC=C2C(=O)N(C)C)=N1	ADI	0.25	mg/kg/bw/day	EU Pesticides Database	17.5	0.0875	DMSO
Imidacloprid	138261-41-3	[O-][N+](=O)NC1=NCCN1CC1=CC=C(Cl)N=C1	ADI	0.06	mg/kg/bw/day	EU Pesticides Database	4.2	0.021	DMSO
Lenacil	2164-08-1	O=C1NC2=C(CCC2)C(=O)N1C1CCCCC1	ADI	0.12	mg/kg/bw/day	EU Pesticides Database	8.4	0.042	DMSO
MCPA	94-74-6	CC1=CC(Cl)=CC=C1OCC(O)=O	ADI	0.05	mg/kg/bw/day	EU Pesticides Database	3.5	0.0175	DMSO
Mecoprop-P (MCCP-P)	16484-77-8	C[C@@H](OC1=CC=C(Cl)C=C1C)C(O)=O	ADI	0.01	mg/kg/bw/day	EU Pesticides Database	0.7	0.0035	DMSO
Mesotrione	104206-82-8	CS(=O)(=O)C1=CC=C(C(=O)C2C(=O)CCCC2=O)C(=C1)[N+]([O-])=O	ADI	0.01	mg/kg/bw/day	EU Pesticides Database	0.7	0.0035	DMSO
Methiocarb -Sulfoxid	2635-10-1	CNC(=O)OC1=CC(C)=C(C(C)=C1)S(C)=O	ADI	0.00025	mg/kg/bw/day	EU Pesticides Database	0.0175	8.75e-05	DMSO
Metribuzin	21087-64-9	CSC1=NN=C(C(=O)N1N)C(C)(C)C	ADI	0.013	mg/kg/bw/day	EU Pesticides Database	0.91	0.00455	DMSO
Napropamide	15299-99-7	CCN(CC)C(=O)C(C)OC1=CC=CC2=CC=CC=C12	ADI	0.3	mg/kg/bw/day	EU Pesticides Database	21	0.105	DMSO
Pirimicarb	23103-98-2	CN(C)C(=O)OC1=NC(=NC(C)=C1C)N(C)C	ADI	0.035	mg/kg/bw/day	EU Pesticides Database	2.45	0.01225	DMSO
Prochloraz	67747-09-5	CCCN(CCOC1=C(Cl)C=C(Cl)C=C1Cl)C(=O)N1C=CN=C1	ADI	0.01	mg/kg/bw/day	EU Pesticides Database	0.7	0.0035	DMSO
Propamocarb	24579-73-5	[Cl-].CCCOC(=O)NCCC[NH+](C)C	ADI	0.29	mg/kg/bw/day	EU Pesticides Database	20.3	0.1015	DMSO
Propiconazole	60207-90-1	CCCC1COC(CN2C=NC=N2)(O1)C1=CC=C(Cl)C=C1Cl	ADI	0.04	mg/kg/bw/day	EU Pesticides Database	2.8	0.014	DMSO
Propyzamide	23950-58-5	CC(C)(NC(=O)C1=CC(Cl)=CC(Cl)=C1)C#C	ADI	0.05	mg/kg/bw/day	EU Pesticides Database	3.5	0.0175	DMSO
Prosulfocarb	52888-80-9	CCCN(CCC)C(=O)SCC1=CC=CC=C1	ADI	0.005	mg/kg/bw/day	EU Pesticides Database	0.35	0.00175	DMSO
Prosulfuron	94125-34-5	COC1=NC(C)=NC(NC(=O)NS(=O)(=O)C2=CC=CC=C2CCC(F)(F)F)=N1	ADI	0.02	mg/kg/bw/day	EU Pesticides Database	1.4	0.007	DMSO
Pyraclostrobin	175013-18-0	CON(C(=O)OC)C1=CC=CC=C1COC1=NN(C=C1)C1=CC=C(Cl)C=C1	ADI	0.03	mg/kg/bw/day	EU Pesticides Database	2.1	0.0105	DMSO
Spiroxamine	118134-30-8	CCCN(CC)CC1COC2(CCC(CC2)C(C)(C)C)O1	ADI	0.025	mg/kg/bw/day	EU Pesticides Database	1.75	0.00875	DMSO
Terbuthylazin	5915-41-3	CCNC1=NC(Cl)=NC(NC(C)(C)C)=N1	ADI	0.004	mg/kg/bw/day	EU Pesticides Database	0.28	0.0014	DMSO
Thiacloprid	111988-49-9	ClC1=CC=C(CN2CCSC2=NC#N)C=N1	ADI	0.01	mg/kg/bw/day	EU Pesticides Database	0.7	0.0035	DMSO
Thiamethoxam	153719-23-4	CN1COCN(CC2=CN=C(Cl)S2)\C1=N\[N+]([O-])=O	ADI	0.026	mg/kg/bw/day	EU Pesticides Database	1.82	0.0091	DMSO
Triadimenol	55219-65-3	CC(C)(C)C(O)C(OC1=CC=C(Cl)C=C1)N1C=NC=N1	ADI	0.05	mg/kg/bw/day	EU Pesticides Database	3.5	0.0175	DMSO
Trifloxystrobin	141517-21-7	CO\N=C(/C(=O)OC)C1=CC=CC=C1CO\N=C(/C)C1=CC=CC(=C1)C(F)(F)F	ADI	0.1	mg/kg/bw/day	EU Pesticides Database	7	0.035	DMSO
Chloridazon-desphenyl	6339-19-1	NC1=C(Cl)C(=O)NN=C1	ADI	0.1	mg/kg/bw/day	EU Pesticides Database	7	0.035	ACN
Chloridazon-methyl-desphenyl	17254-80-7	CN1N=CC(N)=C(Cl)C1=O	ADI	0.1	mg/kg/bw/day	EU Pesticides Database	7	0.035	ACN
Tritosulfuron	142469-14-5	COC1=NC(=NC(NC(=O)NS(=O)(=O)C2=C(C=CC=C2)C(F)(F)F)=N1)C(F)(F)F	ADI	0.06	mg/kg/bw/day	EU Pesticides Database	4.2	0.021	DMSO
Screening concentration stablished at 1 mg/mL due to low solubility
1H-Benzotriazol	273-02-9	N1N=C2C=CC=CC2=N1	TDI	0.295	mg/kg/bw/day	Austrian Health Ministry	20.65	1	DMSO
Flufenacet thiadone AE 1258592	84352-75-0	FC(F)(F)C1=NNC(=O)S1	ADI	0.005	mg/kg/bw/day	EU Pesticides Database	0.35	1	ACN
Terbuthylazine, desethyl-2-hydroxy-	66753-06-8	CC(C)(C)NC1=NC(=O)N=C(N)N1	ADI	0.004	mg/kg/bw/day	EU Pesticides Database	0.28	1	ACN
Ethoxyquin	91-53-2	CCOC1=CC2=C(C=C1)NC(C=C2C)(C)C	Max Dose	50	mg/kg	EFSA	3500	1	MeOH

### Sheet: __JChemStructureSheet
Hash	StructureStringLength	StructureStringFormat	StructureString
094526913BF97EA38AD49C30977C96E5	1	cxsmiles	JChemExcelMwAAAB+LCAAAAAAABABz9vfTcNaw9df0d9Z0NrR1dgYjQ2d/IMcPKAVkw8Q1nHM0QXwASBy0vTMAAAA=
6BCC635C5AB52ED8104B39EABD83FBBE	1	cxsmiles	JChemExcelIQAAAB+LCAAAAAAABABzznE2tHXWcM7RBBLKfpqobEPnHADnlHeeIQAAAA==
919D17F9726C55D5632C7EE6ECBECC77	1	cxsmiles	JChemExcelSwAAAB+LCAAAAAAABACL9teNjfbTjtWw9dd0NrR1dtawddZwztEE0YZ+QBE/Z5AAkAMWdNMEIjdNsI5ooFZNkDaoKAAPtrbnSwAAAA==
10439CC3BF8F3541F0CF830E641224FE	1	cxsmiles	JChemExcelNQAAAB+LCAAAAAAABAAlhrENADAIw96BMdmZvJdH+H8uVSXLNogmOKbO4oxWooIiGv9hcuMnMRe3NYhfNQAAAA==
9B117FEC81868403CE0A7FE51E60FD6A	1	cxsmiles	JChemExcelOQAAAB+LCAAAAAAABADzcza0ddZw1rD18zOEMHM0nUGUrbMhiKnhpglEbprOyn6awRq2/nARAG3rBxU5AAAA
48E58C499FE727527AB1A9D76E1C4B24	1	cxsmiles	JChemExcelLgAAAB+LCAAAAAAABABz9tNw1gzWsPXXBGE/Q2cNWz9nDeccTVtnQ2dDW2dnWyBPE0gaajor+wEAEzDhpi4AAAA=
8CB8E7BE0E51CAACB015671ADB829842	1	cxsmiles	JChemExcelOgAAAB+LCAAAAAAABABz9o/xs3XW0HfWsPXX9HfWdDa0dXYGI0NnmBRcUAMoqums4aYJRG4AIvcr4zoAAAA=
CE89BE5860F757E677544A8EAC37BF89	1	cxsmiles	JChemExcelIgAAAB+LCAAAAAAABABzczbUcNP0dzaydXYGIg1bZyN/Q01nQ1tnPyDf0FnZDwCXtgHaIgAAAA==
41327F770EBC8898D059C47E2A922328	1	cxsmiles	JChemExcelOAAAAB+LCAAAAAAABABz9o9xtnXWiHHWsPXX9HfWdDa0dXYGI0N/MFvD39kIJmTkrOynaevnbOtnCABoxhNUOAAAAA==
79E3A78791EB5789147D842E96D5F5F8	1	cxsmiles	JChemExcelLAAAAB+LCAAAAAAABABzdnb203B29nc2tHXWcM7RdIZThiBKw9Zf088QyPMDCgAAngT/DiwAAAA=
7CE73610FD45BAC288A2F3D9A8102332	1	cxsmiles	JChemExcelNwAAAB+LCAAAAAAABABzdjbU8HfWsPXX9NPwczaydXYGIyNNZ0OgGJAA8YAqkGVsnQ0BE71xUjcAAAA=
6A2BE63482B69C3D4905215A22EFE779	1	cxsmiles	JChemExcelIwAAAB+LCAAAAAAABABzdnb203B21nR2NnT2dzYCMp2B2EgTSGoCkbOmvyEAJ3YxxSMAAAA=
76C21182D1600993E04E6B2A664AE066	1	cxsmiles	JChemExcelKQAAAB+LCAAAAAAABAANyLEJAAAIxMB1tHz7r9LrIu5fKwQOAiCGoAv3VxmjRAb/3nzEHkec5pkpAAAA
6A7F6788700596624B01100F686F732E	1	cxsmiles	JChemExcelMAAAAB+LCAAAAAAABAAViLEJADAMw96xxxzgSdAxGfr/L01BCCQQbqGMGSrdQbeMjpfjfZCf63pCaUvoMAAAAA==
A22DBC76B839BB07A18CB75B52F300E7	1	cxsmiles	JChemExcelKQAAAB+LCAAAAAAABABzdgYDDWdNf2cNW39NZ39nQ1s/Zw03TVugYI6ms4YfkGXonAMAXDfQeSkAAAA=
21131B9FAAC6AE45BFE3666D72784AF8	1	cxsmiles	JChemExcelJAAAAB+LCAAAAAAABABzdvbTcHbWdNaw9QcSzpr+zoa2zs5AZAShbJ0NjQAeHDmvJAAAAA==
F1E19982ABEDC5D761EB3AD76BD0EA1A	1	cxsmiles	JChemExcelNAAAAB+LCAAAAAAABABz9nc2tHV2tnXWAGJDf2dNZw1bZ30g4a/pZ+js7O/sbKgZA1eSowlSBQBJg6PjNAAAAA==
A7050C7FA4FBD2687734A457BF713A99	1	cxsmiles	JChemExcelLQAAAB+LCAAAAAAABABzznE2tHV2tnXWAGJDTSgHxPZz1rD1hwn4AQWccwAhdqveLQAAAA==
DAA8CE67AD6B18AC49664DAB06DFF515	1	cxsmiles	JChemExcelKAAAAB+LCAAAAAAABABzdtZw1gQiZw1/EHY2tHV2tgWK5WgCKUNNP0NnWz8gMgQATpz5rCgAAAA=
DF07ADE23349011FF245F4925A5659F9	1	cxsmiles	JChemExcelIwAAAB+LCAAAAAAABABzdtZw1tTwc9aw9dd0NrR1BnJzNOGUoaazsjMALFMNniMAAAA=
18AD2ECE1A78E090F834C3C1C710B2E0	1	cxsmiles	JChemExcelFwAAAB+LCAAAAAAABADzdza0ddZwKtJ0BlJAbAhiKvsBAGNj8DIXAAAA
41A3CDCE3FD9F5E6BA0B9599AC4BC28F	1	cxsmiles	JChemExcelJAAAAB+LCAAAAAAABABzdvZ3NvR3NrJ1drZ11vAP1nDW1LD11wQiIN/I2RDIdwYAD0qFUyQAAAA=
BB4ABE4BBA16118B3A7245B965466119	1	cxsmiles	JChemExcelNAAAAB+LCAAAAAAABABzcza0dXY2snXWcLZ1NvQzdNaw9dd0NgbxgcBYEyjtr+kH5Cg7a0Lk/I0A6xfxDDQAAAA=
B33E89EE32B4C1037DB0215B002C2C93	1	cxsmiles	JChemExcelGwAAAB+LCAAAAAAABABzDnY2tPXzs3XWcNaw9df0M/TTBDI1gcgZABaVpwobAAAA
4828CFC7D836596430BA4F6B39335236	1	cxsmiles	JChemExcelIAAAAB+LCAAAAAAABABzdtZw1vQzdNaw9dd0NrJ1dgYjI79gQ5CIrT8AHLnmaSAAAAA=
847190FF2594750FB6DCA8B1C1E12719	1	cxsmiles	JChemExcelIgAAAB+LCAAAAAAABABz9rN11vBzdja0dQaxnHM0gw01/aL9tGM1ov11YzVt/QHFlutLIgAAAA==
CEC328D5D481BFB11F1FA1E18AB36708	1	cxsmiles	JChemExcelHwAAAB+LCAAAAAAABADzcza0ddZwztF01nDTtPVz1vB3BmJNWyByNnTOAQBhEBXfHwAAAA==
ED20B52335CD7123D9279C970AD6379A	1	cxsmiles	JChemExcelHQAAAB+LCAAAAAAABABz9tNwdja0dXa2ddZwztH0s3U21ASyNG39nJX9ABEJXCkdAAAA
E378AD89EB49303648E17AA235B446B7	1	cxsmiles	JChemExcelGAAAAB+LCAAAAAAABABzdja0dXbWcM7RBFK2zob+QI6/pq0/AIAkbc0YAAAA
6AF1AB5A1F5AC5F1723BC876CE2BE02E	1	cxsmiles	JChemExcelHAAAAB+LCAAAAAAABABzznE2tHV2tnXWcPYzcnYOdjay9XNW9tN0tvUzBADOfv89HAAAAA==
4B50F31D103605814293A2188B3A5620	1	cxsmiles	JChemExcelOAAAAB+LCAAAAAAABABzDtaw9dcEYWdDW2dnW2cNZzDHCEIBgRGI1rB1NtSM9tOO1Yj2143VtPUHALzu1Rs4AAAA
46688128D3082898D7DDBFEC36C09AE8	1	cxsmiles	JChemExcelIAAAAB+LCAAAAAAABADzcza0ddZwztF01rD11/TT8LN1NtQEiTmDkSEA7Ai9FiAAAAA=
30CD576DBAF7F6F1E91775BE37CD3353	1	cxsmiles	JChemExcelPgAAAB+LCAAAAAAABABz9nc2tHV21vB31rT1c9YAIlt/Tb9gEAnCzka2IEEQC6jK1tkIIq/hrAlSbwgAO75jMD4AAAA=
A7330A2A55DB1D875C61FE0FECB7C770	1	cxsmiles	JChemExcelNwAAAB+LCAAAAAAABABz9nc2tPVz1nDWBJFAZOuv6RcMIkHY2cjW2RmMjJydnTXcNIHIDajSEAD+5l8/NwAAAA==
7C1163ABC93AEFBCF643D885B4CFB343	1	cxsmiles	JChemExcelJQAAAB+LCAAAAAAABACL9teNjfbTjtWw9df0cza09XN29jN0BjKcnW2dNZxzNP1snQ0ByX2wxCUAAAA=
2D09C5F66D3FB7547CD759A778223716	1	cxsmiles	JChemExcelKQAAAB+LCAAAAAAABABz9jN09nf203B2NrJ19rN11nDO0Qw20oxxNrT1i4n2047ViPbXjdW09QcAD4hspCkAAAA=
522D8692A80F8FABFD15774E9BE73306	1	cxsmiles	JChemExcelJwAAAB+LCAAAAAAABABz9nfWsPXXdNZwdja0dXYGI0NNP6ign6azs4a/pq0/AEF1EL0nAAAA
94DB98037472062E06B558E4F3C81627	1	cxsmiles	JChemExcelUAAAAB+LCAAAAAAABADzd452dvCINfQHUxogKtZIw9k5RxMqAmICWWBJKMMIzEAS0IAKGDrnAABB1UqzUAAAAA==
4F2CB7AE811023A943EC4B0BBE8F92A9	1	cxsmiles	JChemExcelGgAAAB+LCAAAAAAABADzt3U29AvWsPXXBGFnI1tnZzAyNAIAmq2wZRoAAAA=
7FA7EED8EF252D19C1197FBA57943C4E	1	cxsmiles	JChemExcelRAAAAB+LCAAAAAAABABz9nfWsPXXjHZ28IjVcHY2tHV2BiNDTT8UCQ1/TSDPz9kZpkbD31kTLOpsCAClsM57RAAAAA==
0111ECBF0FD0330679AF956F65292A8E	1	cxsmiles	JChemExcelwAAAAB+LCAAAAAAABACVjbENADEIA9exS5I6UiQ36Rjgxf5rBEHx7X/lMwajR3uHDUlJARGpJ6x8JlPCEstARnRwYkx6k3mdQM4eoOBV+77I/OY/ii8jkxt5wAAAAA==
F099C6E4EC2F05FB172AB7C20DEA4AA7	1	cxsmiles	JChemExcelHgAAAB+LCAAAAAAABACL9taO1XN2NrR1dtaw9df0sw3WiPbXjdUEcfwNAa9mO/YeAAAA
98D127BD98283687C81BEDC906A07936	1	cxsmiles	JChemExcelSQAAAB+LCAAAAAAABADzd3bW8NeMdnZw8IiFMFBoZ38wyxBCaTjjUmroDwBP1dB0SQAAAA==
F39CAEE03C600072A1A31514425A5A23	1	cxsmiles	JChemExcelJwAAAB+LCAAAAAAABADzd3bW8NeEYmdDf2cNZzhXE8iH0P4AGQjmyicAAAA=
7D8946D19902BF25B7A768D5B7D0F670	1	cxsmiles	JChemExcelFAAAAB+LCAAAAAAABADzd3bW8NdEwf4A38NpUhQAAAA=
1561F5C14A72D8AA6E04278A9BFE360E	1	cxsmiles	JChemExcelNgAAAB+LCAAAAAAABABzdja0dXY2snXWcLZ1NnTW9NNwdtbw14RjIDK09XPWsPXXhJAgrhEAcG6cgDYAAAA=
4B21F0F1FBDEF09945CC579C1F0D3B37	1	cxsmiles	JChemExcelSgAAAB+LCAAAAAAABAAtirsVADAIAtfR0k9LxQDuv00kSQEcD8gAk4ZxFmi0ccgWe9ZEX62pVPRO8J3jxhxJCeq+SgAAAA==
F02B81139B33067646933ADE943B7C3A	1	cxsmiles	JChemExcelYAAAAB+LCAAAAAAABACL9kvUjtWLRib9dWOdNWz9NZ0Nbf38NKBMP1s/IN/Z2dZZA4gNNYM1QOo0QZIQpTikAAGfbX9gAAAA
BCB977E1C756248B39F54AEDD31E0CA8	1	cxsmiles	JChemExcelUwAAAB+LCAAAAAAABACL9kvUjtWLhpD+urHBGrb+miDsbGjr7GwExLbOGn62zkbOGrbOhprBGiBFYAVgNc5gpRBlziBVhrb+AD94kQVTAAAA
9965A190A42A1C21F9CF6D2F50ED3DC6	1	cxsmiles	JChemExcelVQAAAB+LCAAAAAAABACL9kvUjtWLBpPO/s6Gts7OGrbOGs6azrbOhn4xfkAyBijiD+I7G0FkQVJGmsEa0f66sZogOSBC4QEA2SqrhlUAAAA=
E180A5A0AFE3F784D2103486BD376718	1	cxsmiles	JChemExcelUAAAAB+LCAAAAAAABACL9kvUjtWLhpD+urHBGrb+miDsbGjr7GzrrOEX42frbBTjDBYDChkDsQZYyshYM1gDpAesHiJtCACk2XpwUAAAAA==
7ED2BAC23557A207BBF5440B49C6E009	1	cxsmiles	JChemExcelHgAAAB+LCAAAAAAABACLdk7U1o7Vc3Z21oj2143VtPVHZgMA4Ns3oh4AAAA=
23D4F24961FD54211DF3205E4173F569	1	cxsmiles	JChemExcelEAAAAB+LCAAAAAAABABzjnG2dYZgDX9NW38ARNE8gRAAAAA=
A1F4C965D9B135479292EA84CBC2D564	1	cxsmiles	JChemExcelFgAAAB+LCAAAAAAABADzd3bW8Nd0NvQHUbYQtq0/AAZDtpwWAAAA
A244A94DA128EFFFAF49168B1A1994AA	1	cxsmiles	JChemExcelGgAAAB+LCAAAAAAABABz9nc2tHV2tnXW8Nd01rB1NgSSzppA5AwA6w41PhoAAAA=
A22A6919573B1FA01A9D80D206DA41CD	1	cxsmiles	JChemExcelIwAAAB+LCAAAAAAABABzdja0dXbWsHXW8NcEUYZA0lkTiJzhDABSqP7tIwAAAA==
D7932606C0C1B6B5193CBB1BDCE1F9F1	1	cxsmiles	JChemExcelGgAAAB+LCAAAAAAABADzd9aw9dd0dtbw19QAkyAemAIAUMeHbxoAAAA=
6629418F8EDC677F8DED8A686BDDEB8B	1	cxsmiles	JChemExcelFAAAAB+LCAAAAAAABADzd9Zw1vDXBGFbGAUAWvEz6BQAAAA=
30B1554B0906E6A1AEE22CA2069939BA	1	cxsmiles	JChemExcelIgAAAB+LCAAAAAAABABzjg7OjNVw1gQif6xMZwA7TeNsIgAAAA==
DC1D9B2FFBEE96C2741A45D6251E56B2	1	cxsmiles	JChemExcelLQAAAB+LCAAAAAAABABzjvbTjtVw1gQiZ2f/AI1of91YTQ1bf01/Z2cNZ39nDS1NMAdMAwAVbSEiLQAAAA==
E54E5AD5037A67D58D6EF93D8CFDF63C	1	cxsmiles	JChemExcelHQAAAB+LCAAAAAAABABzdtbw17T11/N3BjFQsK0/AImNn0wdAAAA
7DC93170F5E8B10E270F3070E7EABF43	1	cxsmiles	JChemExcelNgAAAB+LCAAAAAAABABzdoaAGGdbIIYCDVt/TX9nZyDSAFGazob+zhrOINIZIgEAzeoHhTYAAAA=
79272366712F5A4ED4A1C91AC0F4EE56	1	cxsmiles	JChemExcelCAAAAB+LCAAAAAAABADzd3bW8Nd09gcACAndUQgAAAA=
E50A795FEF76A4BFEC26CC69CD988BB5	1	cxsmiles	JChemExcelOQAAAB+LCAAAAAAABABz9nd2NvSPdnZw8IjVgNJGzhrO/s6a/s4aQBJCGMFZYMLQ3xkAFbDWgTkAAAA=
4671B25A73380C670494AD51664D669C	1	cxsmiles	JChemExcelXgAAAB+LCAAAAAAABABNirEJwEAMA4dJY/Ek4AEMD4Lwld3HeIXfv4zTpRCSTspnj1EXKRlnweIfc1Vylgrb5ip1igWcak6jtBQ8HA0oN7o3/C4keosXBbGE+14AAAA=
0135ED34DCCA67482AEB1E93FD03989D	1	cxsmiles	JChemExcelNQAAAB+LCAAAAAAABACL9kvUjtWLRiL9nTWcnTWi/XVjNW39NZHZcBYApwUF7zUAAAA=
5569479A4D429FFE2BA9EBFD96BAD1B8	1	cxsmiles	JChemExcelbwAAAB+LCAAAAAAABACL9kvUjtWLRib9dWODNWz9NUHY2dDW2dnI1lkjxlnD1i/Gz9kYyAdynU3ANBAZm2gGa4D0gNWDtID12TobgVjOhqiyAAuNayNvAAAA
0BD77C0E0019E91852AA8E858B393EF6	1	cxsmiles	JChemExcelUgAAAB+LCAAAAAAABACL9kvUjtWLBpPOzoa2zs4azpq2QMLW2dAvxg9I6juDuEZAGTAyAiry1wzWiPbXjdXUADLReQDQJV6qUgAAAA==
CE08A4DF0CD9F8E4E6EF0C30B80AD275	1	cxsmiles	JChemExcelOQAAAB+LCAAAAAAABACL9kvUjtXzdza0dXa2dTZyBlPORrbOhjF+tn4xUHENIDbUDNaI9teN1dSw9de09QcAvIeVhDkAAAA=
652355850D1FA137763A9B7877D8D3AB	1	cxsmiles	JChemExcelhAAAAB+LCAAAAAAABACL9kvUjtWLBpPOzn4azs6Gts7OQKRh62yoGawR7a8bq6lh668JRFApDWeQVLSzdqwGighIsyYR+kGKUSQAORweVoQAAAA=
81B9C3315F658AA57BC7815043A84B25	1	cxsmiles	JChemExcelRwAAAB+LCAAAAAAABACL9kvUjtVzdja0dXa2ddbwczaCMPw1nY1tnY2cNWyBLIiYM4hvDOJr2DobagZrRPvrxmqCFNj6AwB2hPjURwAAAA==
708B1FD5F776CDB6541008F7EECC8886	1	cxsmiles	JChemExcelbQAAAB+LCAAAAAAABACL9kvUjtWLRib9dWODNWz9NUHY2dDW2dnW2chZw9bZUBPI0nAGCcc4G9n6xfhBZTWAPBANRIZGmsEaIBPAuoEIhQcAdFUtrm0AAAA=
628EC50B1ACF1F626911A2D47EBEC545	1	cxsmiles	JChemExcelVgAAAB+LCAAAAAAABACL9kvUjtWLhpD+urHBGrb+miDsbGjr7GzrrOEX42frbKQPYjobg4WAyNjZCKgkWAOkA6wapMEIJmtoBADDFVjIVgAAAA==
7CACE73D939282000C4DE61472107E1E	1	cxsmiles	JChemExcelIQAAAB+LCAAAAAAABABz9tNw1nTWsPXX9Hc2tPUDsoDYWdPW2dBZEywFAJir1gIhAAAA
3944584B38E62FB08BF9E002F3A16150	1	cxsmiles	JChemExcelHgAAAB+LCAAAAAAABADzt3U29HM2snXWcHZ2NtJ01rD11/QzdDZ0BgFDAAbsyzMeAAAA
572833D574EE9A568713CD14D4A8A316	1	cxsmiles	JChemExcelNAAAAB+LCAAAAAAABABz9nc2tHV2tnXWAGJDf2dNZw1b5xgg4a/pZ+js7O/sbKgZA1eSowlSBQCJE2EWNAAAAA==
