## Supplementary material for "High-Throughput Screening of the Effects of 90 Xenobiotics on the Simplified Human Gut Microbiota Model (SIHUMIx): A Metaproteomic and Metabolomic Study": Table S3

### Sheet: Basic list
Table S2: Concentration of the 36 food additives and dyes used in the study: Technical information about each of the chemicals used in the experiment, including information about the maximum recommended value and its source and concentration for the experiment, SMILES identificators and CAS number
NAME	CAS	SMILES	Exposure Value	Max Exposure	Units	Source	Daily Exposure for average adult human (mg/day)	Screening concentration (mg/mL)	Solvent
Screening concentration defined by 0.5% Exposure Value
Butylated hydroxytoluene (BHT) (E-321)	128-37-0	CC1=CC(=C(C(=C1)C(C)(C)C)O)C(C)(C)C	ADI	0.25	mg/kg/bw/day	http://dx.doi.org/10.2903/j.efsa.2012.2588	17.5	0.0875	MeOH
Butylated hydroxyanisole (BHA) (E-320)	25013-16-5	COC1=CC=C(O)C(=C1)C(C)(C)C	ADI	1	mg/kg/bw/day	http://dx.doi.org/10.2903/j.efsa.2012.2759	70	0.35	MeOH
Saccharin (E-954)	81-07-2	O=C1NS(=O)(=O)c2ccccc12	ADI	3.8	mg/kg/bw/day	http://dx.doi.org/10.2903/j.efsa.2017.4722	266	0.2	MeOH
Tartaric acid (E-334)	526-83-0	C(C(C(=O)O)O)(C(=O)O)O	ADI	30	mg/kg/bw/day	http://dx.doi.org/10.2903/j.efsa.2003.19	2100	1.03	MilliQ Water
Citric acid (E-330)	77-92-9	OC(=O)CC(O)(CC(O)=O)C(O)=O	Max Dietary Exposure	2400	mg/day	https://efsa.onlinelibrary.wiley.com/doi/full/10.2903/j.efsa.2016.4599	2400	2.96	MilliQ Water
Ascorbic acid (E-300)	50-81-7	C(C(C1C(=C(C(=O)O1)O)O)O)O	AR	80	mg/day	http://dx.doi.org/10.2903/j.efsa.2013.3418	15	0.075	MilliQ Water
Glycerol monolaurate (E-422)	56-81-5	OCC(O)CO	Intake via food addition	300	mg/day	Jian et al. 2018	300	1.5	MilliQ Water
Sodium citrates (E-331)	68-04-2	O.O.[Na+].[Na+].[Na+].OC(CC([O-])=O)(CC([O-])=O)C([O-])=O	Dietary Exposure	300	mg/day	https://www.accessdata.fda.gov/drugsatfda_docs/nda/2010/200535Orig1s000PharmR.pdf	300	1.5	MilliQ Water
Polysorbate 80 (E-433)	9005-65-6	CCCCCCCCC=CCCCCCCCC(=O)OCCOCC(C1C(CC(O1)OCCO)OCCO)OCCO	ADI	25	mg/kg/bw/day	https://doi.org/10.2903/j.efsa.2015.4152	1750	8.75	MilliQ Water
Carrageenan (E-407)	9000-07-1	[Zn++].CC([O-])=O.CC([O-])=O.[H][C@]1(C[C@@H]1NC(=O)NC1=NC=C(C=C1)C#N)C1=C(F)C=CC(C(=O)CC)=C1O	ADI	75	mg/kg/bw/day	https://doi.org/10.2903/j.efsa.2018.5238	5250	0.05	MilliQ Water
Carboxymethylcellulose (E-466)	9000-11-7	CC(O)=O.OCC(O)C(O)C(O)C(O)C=O	ADI	900	mg/kg/bw/day	https://doi.org/10.2903/j.efsa.2018.5047	63000	0.25	MilliQ Water
Amaranth (E-123)	915-67-3	[Na+].[Na+].[Na+].OC1=C(C=C2C=C(C=CC2=C1\N=N/C1=C2C=CC=CC2=C(C=C1)S([O-])(=O)=O)S([O-])(=O)=O)S([O-])(=O)=O	ADI	0.15	mg/kg/bw/day	https://doi.org/10.2903/j.efsa.2010.1649	10.5	0.0525	MilliQ Water
Acid Yellow 3 (E-104)	8004-92-0	C1=CC=C2C(=C1)C(=O)C(C2=O)C3=NC4=C(C=C(C=C4C=C3)S(=O)(=O)[O-])S(=O)(=O)[O-].[Na+].[Na+]	ADI	0.5	mg/kg/bw/day	https://doi.org/10.2903/j.efsa.2015.4070	35	0.175	MilliQ Water
Acid Violet 43	4430-18-6	[Na+].CC1=CC=C(NC2=CC=C(O)C3=C2C(=O)C2=CC=CC=C2C3=O)C(=C1)S([O-])(=O)=O	ADI	0.7	mg/kg/bw/day	https://www.cir-safety.org/sites/default/files/acid%20violet%2043.pdf	49	0.245	MilliQ Water
New Coccine, Ponceau 4R, SX Purple (E-124)	2611-82-7	[Na+].[Na+].[Na+].OC1=C(\N=N/C2=C3C=CC=CC3=C(C=C2)S([O-])(=O)=O)C2=C(C=C(C=C2C=C1)S([O-])(=O)=O)S([O-])(=O)=O	ADI	0.7	mg/kg/bw/day	https://doi.org/10.2903/j.efsa.2009.1328	49	0.245	MilliQ Water
Cochineal, Carminic acid (E-120)	1343-78-8	Cc4c3C(=O)c2c(c(O)c(O)c(C1OC(CO)C(O)C(O)C1O)c2O)C(=O)c3cc(O)c4C(O)=O	ADI	2.5	mg/kg/bw/day	https://doi.org/10.2903/j.efsa.2015.4288	175	0.875	MilliQ Water
Red 4 (E-125)	4548-53-2	[Na+].[Na+].CC1=CC(C)=C(C=C1N=NC1=CC(=C2C=CC=CC2=C1O)S([O-])(=O)=O)S([O-])(=O)=O	ADI	3.5	mg/kg/bw/day	Average concentration of dyes from this list	245	1.225	MilliQ Water
Sunset Yellow (E-110)	2783-94-0	[Na+].[Na+].[O-]S(=O)(=O)C1=CC=C(N\N=C2\C(=O)C=CC3=CC(=CC=C23)S([O-])(=O)=O)C=C1	ADI	4	mg/kg/bw/day	https://doi.org/10.2903/j.efsa.2014.3765	280	1.4	MilliQ Water
Acid Red 14, Azorubin (E-122)	3567-69-9	[Na+].[Na+].OC1=C(C=C(C2=C1C=CC=C2)S([O-])(=O)=O)N=NC1=C2C=CC=CC2=C(C=C1)S([O-])(=O)=O	ADI	4	mg/kg/bw/day	https://doi.org/10.2903/j.efsa.2009.1332	280	1.4	MilliQ Water
Acid Orange 7	633-96-5	[Na+].OC1=C(N=NC2=CC=C(C=C2)S([O-])(=O)=O)C2=CC=CC=C2C=C1	NOAEL	5	mg/kg/bw/day	https://www.ec.gc.ca/ese-ees/05BF983D-1A12-45B8-AFA7-27D8FB66F98C/FSAR_Azo-Pkg%203-Acid%20Dyes_EN.pdf	350	1.75	MilliQ Water
Blue 1 (E-133)	3844-45-9	[Na+].[Na+].CCN(CC1=CC(=CC=C1)S([O-])(=O)=O)C1=CC=C(C=C1)C(=C1C=CC(C=C1)=[N+](CC)CC1=CC(=CC=C1)S([O-])(=O)=O)C1=C(C=CC=C1)S([O-])(=O)=O	ADI	6	mg/kg/bw/day	https://doi.org/10.2903/j.efsa.2013.3288	420	2.1	MilliQ Water
Allura Red (E-129)	25956-17-6	COc1cc(c(C)cc1N\N=C/1C(=O)C=Cc2cc(ccc12)S(O)(=O)=O)S(O)(=O)=O	ADI	7	mg/kg/bw/day	https://doi.org/10.2903/j.efsa.2009.1327	490	2.45	MilliQ Water
Calcium propionate (E-282)	4075-81-4	[Ca++].CCC([O-])=O.CCC([O-])=O	ADI	21.1	mg/kg/bw/day	https://doi.org/10.2903/j.efsa.2014.3779	1477	2.45	MilliQ Water
Maltitol (E-965)	585-88-6	C(C1C(C(C(C(O1)OC(C(CO)O)C(C(CO)O)O)O)O)O)O	Consumption before symptoms	40000	mg/day	Saraiva et al. 2020	40000	0.5	MilliQ Water
Sorbitol (E-420)	50-70-4	C(C(C(C(C(CO)O)O)O)O)O	Dietary Exposure	50000	mg/day	https://www.accessdata.fda.gov/scripts/cdrh/cfdocs/cfCFR/CFRSearch.cfm?fr=184.1835	50000	1.379	MilliQ Water
Acesulfame K (E-950)	55589-62-3	CC1=CC(=O)NS(=O)(=O)O1	ADI	9	mg/kg/bw/day	https://doi.org/10.2903/j.efsa.2016.4437	630	3.15	MilliQ Water
Sucralose (E-955)	56038-13-2	OC[C@]2([H])O[C@]([H])(O[C@@]1(C[Cl])O[C@@]([H])(C[Cl])[C@]([H])(O)[C@@]1([H])O)[C@@]([H])(O)[C@]([H])(O)[C@@]2([H])[Cl]	ADI	15	mg/kg/bw/day	http://dx.doi.org/10.2903/j.efsa.2016.4361	1050	5.25	MilliQ Water
Riboflavin (E-101)	83-88-5	Cc1cc2c(cc1C)N(CC(O)C(O)C(O)CO)C1=NC(=O)NC(=O)C1=N2	ADI	0.5	mg/kg/bw/day	https://doi.org/10.2903/j.efsa.2013.3357	35	0.175	MilliQ Water
Isomalt (E-953)	64519-82-0	OCC(O)[C@]([H])(O)[C@]([H])(O)[C@]([H])(O)CO[C@]1([H])O[C@@]([H])(CO)[C@]([H])(O)[C@@]([H])(O)[C@@]1([H])O	Laxative Threshold	30000	mg/day	https://doi.org/10.2903/j.efsa.2013.3496	30000	0.5	MilliQ Water
Screening concentration stablished at 1 mg/mL due to low solubility
Sorbic acid (E-200)	110-44-1	C\C=C\C=C\C(O)=O	ADI	11	mg/kg/bw/day	http://dx.doi.org/10.2903/j.efsa.2019.5625	770	1	MeOH
Lecithin (E-322)	8002-43-5	CCCCCCCCC(=O)OC(COC(=O)CCCCCCCC=CCC=CCCCCC)COP(=O)(CC[N+](C)(C)C)[O-]	Dietary Exposure	118	mg/kg/bw/day	https://doi.org/10.2903/j.efsa.2017.4742	8260	1	MilliQ Water
Tartrazine (E-102)	1934-21-0	c1cc(ccc1\N=N\C1C(=NN(C1=O)c1ccc(cc1)S(=O)(=O)O)C(=O)O)S(=O)(=O)O	ADI	10	mg/kg/bw/day	https://doi.org/10.2903/j.efsa.2016.4613	700	1	MilliQ Water
Stevia (E-960)	57817-89-7	C[C@]12CCC[C@](C)([C@]1([H])CC[C@@]13CC(=C)[C@@](C1)(CC[C@@]23[H])O[C@@]1([H])O[C@@]([H])(CO)[C@]([H])(O)[C@@]([H])(O)[C@@]1([H])O[C@]1([H])O[C@]([H])(CO)[C@@]([H])(O)[C@]([H])(O)[C@]1([H])O)C(=O)O[C@@]1([H])O[C@@]([H])(CO)[C@]([H])(O)[C@@]([H])(O)[C@@]1([H])O	ADI	4	mg/kg/bw/day	https://doi.org/10.2903/j.efsa.2015.4316	280	1	MilliQ Water
Polydimethysiloxane (E-900)	63148-62-9	C[Si](C)(C)O[Si](C)(C)O[Si](C)(C)C	ADI	17	mg/kg/bw/day	https://doi.org/10.2903/j.efsa.2020.6107	1190	1	MilliQ Water
Methylcellulose (E-461)	9004-67-5	COCC1O[C@@H](O[C@@H]2C(COC)OC(OC)C(OC)C2OC)C(OC)C(OC)C1OC	Dietary Exposure	157	mg/kg/bw/day	https://doi.org/10.2903/j.efsa.2018.5047	10990	1	MilliQ Water
Aspartame (E-951)	22839-47-0	COC(=O)C(Cc1ccccc1)NC(=O)C(N)CC(O)=O	ADI	40	mg/kg/bw/day	EFSA	2800	1	MilliQ Water
