## Supplementary material for "High-Throughput Screening of the Effects of 90 Xenobiotics on the Simplified Human Gut Microbiota Model (SIHUMIx): A Metaproteomic and Metabolomic Study": Table S4

### Sheet: Sheet1
Table S4: Protein groups and proteins identified per screening plate: On the right, protein groups identified and associated to each genus of SIHUMIx, on the left proteins identified overall in each plate
		Protein groups detected by genus
		Bacteroides	Bifidobacterium	Escherichia	Erysipelatoclostridium	Lactobacillus	Clostridium	Anaerostipes	Blautia			Proteins detected
	Plate 1	1585	197	354	276	462	439	307	479		Plate 1	4838
	Plate 2	1709	152	454	291	473	475	317	524		Plate 2	5173
	Plate 3	1681	136	421	266	401	484	328	527		Plate 3	4967
	Plate 4	1658	115	370	249	416	462	310	500		Plate 4	4851
	Plate 5	1646	117	362	232	448	477	272	497		Plate 5	4772
	Plate 6	1604	118	407	253	389	457	282	492		Plate 6	4709
	Plate 7	1379	93	363	173	236	361	215	440		Plate 7	3859
	Plate 8	936	58	139	77	135	121	87	205		Plate 8	2809
	Plate 9	1348	118	394	208	271	351	201	428		Plate 9	4819
	Plate 10	1602	91	478	311	428	535	249	499		Plate 10	5115
	Plate 11	1697	106	545	332	394	698	274	500		Plate 11	5432
	Plate 12	1794	123	620	343	406	666	308	504		Plate 12	5749
	Plate 13	1761	161	534	631	452	646	303	563		Plate 13	5748
	Plate 14	1506	107	470	279	367	605	244	452		Plate 14	4913
	Average	1564.71	120.857	422.214	280.071	377	484.071	264.071	472.143		Average	4839.57
	Median	1625	117.5	414	271	403.5	476	278	498		Median	4882
