## Supplementary material for "High-Throughput Screening of the Effects of 90 Xenobiotics on the Simplified Human Gut Microbiota Model (SIHUMIx): A Metaproteomic and Metabolomic Study": Table S5

### Sheet: Pest
Table S5: Summary of the changes on SCFA concentrations, SIHUMIx community structure and metabolic pathways after exposure to plant protection products.
Name	Affected SCFA	padj	foldchange	Affected species	padj	foldchange	Affected pathways	padj	foldchange
Acetamiprid	Caproate	0.007372	-2.20593
	Isovalerate	0.00998	-1.34126
	Isobutyrate	0.00998	-1.24676
	Valerate	0.00998	-2.10547
	2-Methylbutyrate	0.010253	-1.25035
Aclonifen				Bacteroides_thetaiotaomicron	0.039891	-0.137163	01200 Carbon metabolism	0.0396954	-0.0873457
							00630 Glyoxylate and dicarboxylate metabolism	0.0316594	-0.1222
							00190 Oxidative phosphorylation	0.0316594	-0.143675
							03018 RNA degradation	0.0243593	-0.0996138
							00983 Drug metabolism - other enzymes	0.0243593	-0.165891
Azoxystrobin	Butyrate	0.01856	-0.507249	Clostridium butyricum	0.031439	-0.241167	03070 Bacterial secretion system	0.03	-0.177626
							03060 Protein export	0.1	-0.182723
Benzotriazol	Butyrate	0.014736	0.288885				00333 Prodigiosin biosynthesis	0.0232231	0.151353
	Propionate	0.018303	0.451462				00780 Biotin metabolism	0.0141671	0.154948
	Acetate	0.026139	0.450112				00061 Fatty acid biosynthesis	0.00465009	0.167899
Boscalid				Anaerostipes_caccae	0.047046	-0.14978	03018 RNA degradation	0.0251074	-0.0352539
							01200 Carbon metabolism	0.0306478	-0.0271504
Chloridazon				Escherichia_coli	0.016469	0.506096	00450 Selenocompound metabolism	0.0222714	-0.307115
Cyazofamid				Escherichia_coli	0.009906	0.183729
Difenoconazole				Erysipelatoclostridium_ramosum	0.014773	0.168452
Epoxiconazol				Escherichia_coli	0.035276	-0.22695
Ethofumesate							00040 Pentose and glucuronate interconversions	0.0382398	-0.136852
Ethoxyquin	Isobutyrate	0.002325	-0.639306	Bifidobacterium longum	0.023046	0.711077	00521 Streptomycin biosynthesis	0.0285984	-0.342548
	Isovalerate	0.003139	-0.623361				00500 Starch and sucrose metabolism	0.0285984	-0.104061
	Caproate	0.003139	-0.674787				00620 Pyruvate metabolism	0.0285984	-0.124735
	2-Methylbutyrate	0.004363	-0.580062				01240 Biosynthesis of cofactors	0.0285984	-0.199457
	Valerate	0.009067	-0.608856				00230 Purine metabolism	0.0285984	-0.13745
	Propionate	0.048625	-0.832259				00240 Pyrimidine metabolism	0.0432943	-0.168537
							00290 Valine, leucine and isoleucine biosynthesis	0.0462358	-0.122751
							00541 O-Antigen nucleotide sugar biosynthesis	0.0472528	-0.296476
Flufenacet ESA							00550 Peptidoglycan biosynthesis	0.0450846	0.188078
							01210 2-Oxocarboxylic acid metabolism	0.0450846	0.173721
							00020 Citrate cycle (TCA cycle)	0.0450846	0.136873
							00720 Carbon fixation pathways in prokaryotes	0.0450846	0.111276
Flufenacet thiadone AE 1258592				Bacteroides_thetaiotaomicron	0.027781	0.122742
Fluroxypyr	Butyrate	0.001722	-0.854135	Blautia producta	0.015868	0.189328	00270 Cysteine and methionine metabolism	0.07	-0.127283
	Propionate	0.045544	-0.467961	Lactobacillus plantarum	0.029447	0.425794
	Acetate	0.045544	-0.374214
Foramsulfuron	Acetate	0.007294	-0.578783	Lactobacillus_plantarum	0.000974	-0.339722
	Propionate	0.00839	-0.604266	Blautia_producta	0.022295	0.146158
				Anaerostipes_caccae	0.031313	0.196645
	Butyrate	0.015136	-0.562875	Bacteroides_thetaiotaomicron	0.031313	0.147896
				Escherichia_coli	0.049751	-0.216789
Imidacloprid				Escherichia_coli	0.012442	-0.299423
Mecoprop-P (MCCP-P)							00541 O-Antigen nucleotide sugar biosynthesis	0.0396123	-0.321761
Napropamide				Lactobacillus_plantarum	0.006413	0.733978
				Bacteroides_thetaiotaomicron	0.038376	-0.286667
Pirimicarb	Butyrate	0.04817	-0.929027
Prochloraz	Butyrate	0.035049	-0.895796				01210 2-Oxocarboxylic acid metabolism	0.010971	0.213061
	Acetate	0.037377	-0.840564				01523 Antifolate resistance	0.0196163	0.162885
							00730 Thiamine metabolism	0.0210344	0.158749
	Propionate	0.039162	-0.876432				00970 Aminoacyl-tRNA biosynthesis	0.00436241	0.152565
							00670 One carbon pool by folate	0.0237192	0.13067
							00030 Pentose phosphate pathway	0.010971	0.123864
							00520 Amino sugar and nucleotide sugar metabolism	0.0111233	0.105525
							01240 Biosynthesis of cofactors	0.010971	0.0939339
Propamocarb	Propionate	0.01972	-0.962266
	Acetate	0.044487	-0.83766
Propyzamide							00450 Selenocompound metabolism	0.0192226	0.482322
							01523 Antifolate resistance	0.00647061	0.229718
							00970 Aminoacyl-tRNA biosynthesis	0.0102115	0.222668
							00650 Butanoate metabolism	0.00647061	0.191194
							00910 Nitrogen metabolism	0.0163607	0.170796
							00983 Drug metabolism - other enzymes	0.012475	0.165643
							00230 Purine metabolism	0.0125796	0.134543
							00720 Carbon fixation pathways in prokaryotes	0.0125796	0.131343
							00051 Fructose and mannose metabolism	0.0282505	0.10082
							01240 Biosynthesis of cofactors	0.00647061	0.0895761
Prosulfuron	Acetate	1.2e-05	-0.726063	Anaerostipes_caccae	0.017812	-0.0601937
	Propionate	0.000711	-0.696909
	Butyrate	0.010075	-0.594355
