## Supplementary material for "High-Throughput Screening of the Effects of 90 Xenobiotics on the Simplified Human Gut Microbiota Model (SIHUMIx): A Metaproteomic and Metabolomic Study": Table S6

### Sheet: Food Add
Table S5: Summary of the changes on SCFA concentrations, SIHUMIx community structure and metabolic pathways after exposure to food additives and dyes.
Name	Affected SCFA	padj	foldchange	Affected species abundance	padj	foldchange	Affected pathways	padj	foldchange
Acesulfame K							00340 Histidine metabolism	0.0051007	1.57512
							04112 Cell cycle - Caulobacter	0.0213092	1.01019
							00261 Monobactam biosynthesis	0.0200303	0.858669
							00780 Biotin metabolism	0.0213092	0.856715
							03410 Base excision repair	0.00575154	0.655755
							00531 Glycosaminoglycan degradation	0.00575154	0.629157
							00983 Drug metabolism - other enzymes	0.0200303	0.620651
							00260 Glycine, serine and threonine metabolism	0.0212122	0.537756
							01210 2-Oxocarboxylic acid metabolism	0.0200303	0.333502
							00511 Other glycan degradation	0.0200303	-0.274543
							00430 Taurine and hypotaurine metabolism	0.0189348	-0.316134
							01503 Cationic antimicrobial peptide (CAMP) resistance	0.00575154	-0.970248
Acid Orange 7	Butyrate	0.000807	-1.80779	Clostridium_butyricum	0.00038	-1.93715	02040 Flagellar assembly	0.0175851	0.287341
				Escherichia_coli	0.00465	0.511448	01100 Metabolic pathways	0.0214066	-0.332382
	2-Methylbutyrate	0.022675	0.468403	Bifidobacterium_longum	0.00465	0.472114	02026 Biofilm formation - Escherichia coli	0.0167751	-0.420032
	Isovalerate	0.029592	0.36766	Anaerostipes_caccae	0.006464	0.249602	01230 Biosynthesis of amino acids	0.0175851	-0.439185
				Lactobacillus_plantarum	0.006924	-0.228088	00710 Carbon fixation in photosynthetic organisms	0.0175851	-0.516555
							00010 Glycolysis / Gluconeogenesis	0.0167751	-0.597289
							00910 Nitrogen metabolism	0.0167751	-0.733762
							00650 Butanoate metabolism	0.0167751	-0.885948
							00900 Terpenoid backbone biosynthesis	0.00233532	-1.62564
Acid red 14	Isovalerate	0.009936	0.153935	Bifidobacterium_longum	0.000826	0.90668
				Lactobacillus_plantarum	0.01001	-0.537201
	2-Methylbutyrate	0.009936	0.241217	Escherichia_coli	0.035612	0.0963371
	Isobutyrate	0.015608	0.0591895
	Butyrate	0.026498	-0.364787
Acid Yellow 3				Clostridium_butyricum	0.03648	-0.371705
Allura Red	Butyrate	0.01522	-0.609702	Clostridium_butyricum	0.008677	-0.670454	00900 Terpenoid backbone biosynthesis	0.0404047	-0.628968
Ascorbic acid	Propionate	0.033104	0.665162	Clostridium_butyricum	0.000609	-1.58344	00630 Glyoxylate and dicarboxylate metabolism	0.00100923	-0.474836
				Erysipelatoclostridium_ramosum	0.012497	-1.21509	00910 Nitrogen metabolism	0.00100923	-0.619186
				Anaerostipes_caccae	0.014569	0.406426	00030 Pentose phosphate pathway	0.000363101	-0.639476
				Blautia_producta	0.029346	0.325861	00190 Oxidative phosphorylation	0.00143246	-0.664096
							01200 Carbon metabolism	0.0004336	-0.676723
							00010 Glycolysis / Gluconeogenesis	0.000363101	-0.811051
							01503 Cationic antimicrobial peptide (CAMP) resistance	0.00100923	-1.03704
							01212 Fatty acid metabolism	0.00173999	-1.17526
							03018 RNA degradation	0.00100923	-1.23269
Aspartame				Lactobacillus_plantarum	0.000798	-0.345573	00520 Amino sugar and nucleotide sugar metabolism	0.000275286	0.743617
				Bifidobacterium_longum	0.007526	0.495785	00051 Fructose and mannose metabolism	0.000456036	0.675801
				Erysipelatoclostridium_ramosum	0.010872	-0.265189	00052 Galactose metabolism	0.000327093	0.645669
				Escherichia_coli	0.03702	0.10745	00780 Biotin metabolism	0.000275286	0.593959
				Blautia_producta	0.03704	-0.236481	00500 Starch and sucrose metabolism	0.00048004	0.557549
Blue 1, Brilliant Blue	Isobutyrate	0.002056	0.227055	Clostridium_butyricum	0.00759	-0.663942	00333 Prodigiosin biosynthesis	0.0471502	0.427173
	Valerate	0.002594	-0.337053				00983 Drug metabolism - other enzymes	0.0471502	0.252094
	Butyrate	0.002697	-0.877831				00240 Pyrimidine metabolism	0.0273192	0.223156
	2-Methylbutyrate	0.00746	-0.283895				01523 Antifolate resistance	0.0323458	0.178188
	Propionate	0.00746	0.279043				00970 Aminoacyl-tRNA biosynthesis	0.0471502	0.138047
	Acetate	0.0262	-0.140423				00230 Purine metabolism	0.0471502	0.119829
							00900 Terpenoid backbone biosynthesis	0.0323458	-0.696072
Butylated hydroxyanisole (BHA)	Isovalerate	0.022554	-0.397313	Bacteroides_thetaiotaomicron	0.019348	-0.410417	00785 Lipoic acid metabolism	0.00567549	2.64382
	Propionate	0.040188	-1.23577	Anaerostipes_caccae	0.033303	-0.412623	00480 Glutathione metabolism	0.00569196	0.727964
							00230 Purine metabolism	0.00577626	0.266108
							00190 Oxidative phosphorylation	0.00630418	-0.206799
							00680 Methane metabolism	0.00577626	-0.451689
							01523 Antifolate resistance	0.00228265	-0.487045
							03010 Ribosome	0.00557475	-0.518189
							00970 Aminoacyl-tRNA biosynthesis	0.00569196	-0.642199
							04112 Cell cycle - Caulobacter	0.00277283	-0.859439
							00450 Selenocompound metabolism	0.0011894	-1.43475
							03070 Bacterial secretion system	0.000529975	-1.48375
							03060 Protein export	0.000529975	-1.49198
Butylated hydroxytoluene (BHT)				Anaerostipes_caccae	0.019374	-0.307143	00740 Riboflavin metabolism	0.01734	2.10374
							00480 Glutathione metabolism	0.00926	0.729647
							02026 Biofilm formation - Escherichia coli	0.00926	0.581576
							00500 Starch and sucrose metabolism	0.00509	0.474972
							00521 Streptomycin biosynthesis	0.0038	0.433209
							03018 RNA degradation	0.00926	-0.499756
							03010 Ribosome	0.01454	-0.523132
							00630 Glyoxylate and dicarboxylate metabolism	0.02037	-0.616421
							00540 Lipopolysaccharide biosynthesis	0.01182	-0.713679
							01503 Cationic antimicrobial peptide (CAMP) resistance	0.00572	-0.954159
							00770 Pantothenate and CoA biosynthesis	2e-05	-0.963383
							04112 Cell cycle - Caulobacter	0.00509	-1.13756
							03070 Bacterial secretion system	0.00572	-1.57196
							00340 Histidine metabolism	0.01676	-3.08554
Calcium propionate				Blautia_producta	0.025874	-0.232141	00785 Lipoic acid metabolism	0.00849587	4.69129
				Escherichia_coli	0.021038	0.262649	00340 Histidine metabolism	0.00849587	1.46274
							04122 Sulfur relay system	0.030094	0.974721
							04112 Cell cycle - Caulobacter	0.030094	0.948779
							03410 Base excision repair	0.00849587	0.818981
							01523 Antifolate resistance	0.030094	0.738456
							00633 Nitrotoluene degradation	0.0343052	0.700186
							00730 Thiamine metabolism	0.00849587	0.420306
							01210 2-Oxocarboxylic acid metabolism	0.030094	0.35748
							02030 Bacterial chemotaxis	0.030094	-0.286306
							01503 Cationic antimicrobial peptide (CAMP) resistance	0.00849587	-0.850402
Carrageenan							04122 Sulfur relay system	0.013	0.275233
Citric acid	Isovalerate	0.002898	-0.633383
	Acetate	0.004698	-1.14068
	Propionate	0.008915	-1.08061
	Isobutyrate	0.011737	-0.350071
	2-Methylbutyrate	0.011737	-0.351741
	Valerate	0.011737	-0.608788
	Butyrate	0.02873	1.08521
Cochineal, Carminic acid	Isovalerate	0.012833	-0.0551917
Isomalt							01212 Fatty acid metabolism	0.000211901	0.771163
							00500 Starch and sucrose metabolism	0.000320589	0.612183
							00240 Pyrimidine metabolism	0.000216963	0.569592
							01240 Biosynthesis of cofactors	0.000167766	0.468286
							00511 Other glycan degradation	0.000211901	0.368903
Maltitol	Caproate	0.000302	-3.01673				00340 Histidine metabolism	0.0349081	1.50748
	Valerate	0.000365	-1.4064				00280 Valine, leucine and isoleucine degradation	0.0206401	0.76359
	Isovalerate	0.000378	-1.20367				03410 Base excision repair	0.0284185	0.727618
	2-Methylbutyrate	0.000569	-1.03483				00480 Glutathione metabolism	0.0156237	0.619402
	Isobutyrate	0.000595	-1.15562				05230 Central carbon metabolism in cancer	0.0349081	0.479561
	Acetate	0.029905	-1.83867				01210 2-Oxocarboxylic acid metabolism	0.0349081	0.442073
	Propionate	0.029905	-2.56125				00270 Cysteine and methionine metabolism	0.0349081	0.347337
	Butyrate	0.029905	-1.3803				00290 Valine, leucine and isoleucine biosynthesis	0.0349081	0.187369
							00511 Other glycan degradation	0.0349081	-0.362338
							01503 Cationic antimicrobial peptide (CAMP) resistance	0.0156237	-0.747343
Polydimethysiloxane							00280 Valine, leucine and isoleucine degradation	0.00573	0.880478
							04112 Cell cycle - Caulobacter	0.00257	0.766637
							00051 Fructose and mannose metabolism	0.00257	0.64009
							01200 Carbon metabolism	0.00086	0.49601
Polysorbate 80				Clostridium_butyricum	0.000864	-1.02314	02026 Biofilm formation - Escherichia coli	0.00901	0.602907
				Bacteroides_thetaiotaomicron	0.024821	0.115494	00261 Monobactam biosynthesis	0.00622	0.462793
				Escherichia_coli	0.025265	-0.272755	00260 Glycine, serine and threonine metabolism	0.00167	0.394582
							00541 O-Antigen nucleotide sugar biosynthesis	0.0079	0.346383
							00230 Purine metabolism	0.00347	0.31155
							00770 Pantothenate and CoA biosynthesis	0.02483	0.303937
							01240 Biosynthesis of cofactors	0.00167	0.280215
							00520 Amino sugar and nucleotide sugar metabolism	0.01536	0.193058
							00240 Pyrimidine metabolism	0.01314	0.188337
Ponceaux SX/ Red 4	Butyrate	0.006106	-0.90184
	Acetate	0.031329	-0.2704
Riboflavin				Erysipelatoclostridium_ramosum	0.015453	-0.207573	04112 Cell cycle - Caulobacter	0.00076	0.889659
				Lactobacillus_plantarum	0.027	-0.388646	00051 Fructose and mannose metabolism	0.00044	0.654609
							00052 Galactose metabolism	0.00216	0.649553
							01200 Carbon metabolism	0.0065	0.585377
							00680 Methane metabolism	0.00275	0.577439
							01230 Biosynthesis of amino acids	0.00242	0.574478
							00300 Lysine biosynthesis	0.00036	0.460008
Saccharin				Bacteroides_thetaiotaomicron	2.7e-05	-1.23062	00785 Lipoic acid metabolism	0.0135317	5.71353
				Escherichia_coli	0.002092	2.49838	04122 Sulfur relay system	0.00646452	3.84444
				Clostridium_butyricum	0.002379	-1.87422	00500 Starch and sucrose metabolism	0.00313399	0.821374
				Erysipelatoclostridium_ramosum	0.004412	-1.0041	01240 Biosynthesis of cofactors	0.00438326	0.498559
				Anaerostipes_caccae	0.004412	-0.820929	00720 Carbon fixation pathways in prokaryotes	0.0165209	-0.498214
							02030 Bacterial chemotaxis	0.00494033	-0.577411
							00541 O-Antigen nucleotide sugar biosynthesis	0.00313399	-0.648136
							03070 Bacterial secretion system	0.00313399	-0.716934
							03060 Protein export	0.00313399	-0.738815
							03018 RNA degradation	0.00313399	-1.08564
							00630 Glyoxylate and dicarboxylate metabolism	0.00290756	-1.22301
							00770 Pantothenate and CoA biosynthesis	0.00313399	-1.24368
							04112 Cell cycle - Caulobacter	0.00399634	-1.26885
							01503 Cationic antimicrobial peptide (CAMP) resistance	0.00290756	-1.97836
							00900 Terpenoid backbone biosynthesis	0.00923617	-2.22509
Sorbic acid				Bifidobacterium_longum	0.000357	1.97056	00740 Riboflavin metabolism	0.00141133	2.0769
				Clostridium_butyricum	0.005808	-0.766735	04122 Sulfur relay system	0.000812191	2.04496
				Bacteroides_thetaiotaomicron	0.009352	-0.47014	00480 Glutathione metabolism	0.0031259	0.761651
				Lactobacillus_plantarum	0.009352	0.430662	02026 Biofilm formation - Escherichia coli	0.000812191	0.578078
				Escherichia_coli	0.028694	0.285889	00500 Starch and sucrose metabolism	0.00311006	0.504357
							01523 Antifolate resistance	0.000812191	-0.454331
							02030 Bacterial chemotaxis	0.00486487	-0.4822
							03010 Ribosome	0.00258816	-0.555975
							00770 Pantothenate and CoA biosynthesis	0.000480532	-0.926386
							01503 Cationic antimicrobial peptide (CAMP) resistance	0.0009734	-1.11514
							03070 Bacterial secretion system	0.000480532	-1.49291
							03060 Protein export	0.000480532	-1.49622
							00340 Histidine metabolism	0.000847445	-3.04108
Sorbitol	Caproate	6.6e-05	-3.96791				00340 Histidine metabolism	0.00835703	1.63621
	Valerate	0.000115	-1.58425				04112 Cell cycle - Caulobacter	0.0154299	1.08982
	Isovalerate	0.00031	-1.35233				01523 Antifolate resistance	0.0145331	0.84379
	2-Methylbutyrate	0.000356	-1.17838				00770 Pantothenate and CoA biosynthesis	0.0154795	0.657426
	Isobutyrate	0.000362	-1.31117				00531 Glycosaminoglycan degradation	0.0126303	0.625551
	Acetate	0.019156	-2.31674				00051 Fructose and mannose metabolism	0.0154795	0.578138
	Propionate	0.019156	-3.73489				00680 Methane metabolism	0.015285	0.500689
	Butyrate	0.019156	-1.68058				00730 Thiamine metabolism	0.00835703	0.4486
							01210 2-Oxocarboxylic acid metabolism	0.0109498	0.42587
							01503 Cationic antimicrobial peptide (CAMP) resistance	0.0106113	-0.645376
Stevia	Caproate	1.2e-05	-4.2026	Escherichia_coli	0.029397	0.246318	04112 Cell cycle - Caulobacter	0.0150632	1.20873
	Valerate	3.3e-05	-1.77204				00261 Monobactam biosynthesis	0.0165759	0.985762
	Isovalerate	6.1e-05	-1.41715				03410 Base excision repair	0.0145384	0.878338
	2-Methylbutyrate	0.000117	-1.22924				04122 Sulfur relay system	0.016596	0.82375
	Isobutyrate	0.000132	-1.36068				00983 Drug metabolism - other enzymes	0.0150632	0.725714
	Propionate	0.01616	-7.85965				05230 Central carbon metabolism in cancer	0.0150632	0.60705
	Acetate	0.01616	-2.51741				01210 2-Oxocarboxylic acid metabolism	0.014344	0.477148
	Butyrate	0.01616	-2.17197
Sucralose				Escherichia_coli	0.021038	0.262649	04112 Cell cycle - Caulobacter	0.0109811	1.14724
							00261 Monobactam biosynthesis	0.0090329	1.10754
							00480 Glutathione metabolism	0.00579716	0.843629
							00531 Glycosaminoglycan degradation	0.0107503	0.624745
							00670 One carbon pool by folate	0.0109811	0.619676
							01210 2-Oxocarboxylic acid metabolism	0.0090329	0.526855
							01503 Cationic antimicrobial peptide (CAMP) resistance	0.0090329	-0.612187
Sunset Yellow	Isovalerate	0.013096	0.162024
	2-Methylbutyrate	0.015936	0.178354
Tartaric acid	Propionate	0.002924	-0.675711	Bacteroides_thetaiotaomicron	0.001112	-0.488933	01502 Vancomycin resistance	0.00119299	0.472352
	Isovalerate	0.016878	-0.39235	Anaerostipes_caccae	0.001925	0.165168	01240 Biosynthesis of cofactors	0.00310481	-0.241087
				Erysipelatoclostridium_ramosum	0.007401	-1.02554	00260 Glycine, serine and threonine metabolism	0.00310481	-0.393498
							01230 Biosynthesis of amino acids	0.00216259	-0.416708
							00030 Pentose phosphate pathway	0.00127634	-0.470905
							00730 Thiamine metabolism	0.000684843	-0.50251
							03018 RNA degradation	0.00216259	-0.507515
							00910 Nitrogen metabolism	0.000488412	-0.797255
							00220 Arginine biosynthesis	0.00198519	-0.832632
							01503 Cationic antimicrobial peptide (CAMP) resistance	0.000684843	-1.2189
Tartrazine							00340 Histidine metabolism	0.0127907	1.50948
							04122 Sulfur relay system	0.0336461	0.885799
							00261 Monobactam biosynthesis	0.0360638	0.822811
							01523 Antifolate resistance	0.0272975	0.800654
							00770 Pantothenate and CoA biosynthesis	0.0287439	0.703406
							00983 Drug metabolism - other enzymes	0.0209815	0.697454
							00730 Thiamine metabolism	0.0127907	0.410648
							00550 Peptidoglycan biosynthesis	0.0327041	0.382273
							01210 2-Oxocarboxylic acid metabolism	0.024008	0.352781
							00430 Taurine and hypotaurine metabolism	0.024008	-0.353447
							01503 Cationic antimicrobial peptide (CAMP) resistance	0.0127907	-0.952157
